# RosettaDDGPrediction for high-throughput mutational scans: from stability to binding

**DOI:** 10.1101/2022.09.02.506350

**Authors:** Valentina Sora, Adrian Otamendi Laspiur, Kristine Degn, Matteo Arnaudi, Mattia Utichi, Ludovica Beltrame, Dayana De Menezes, Matteo Orlandi, Olga Rigina, Peter Wad Sackett, Karin Wadt, Kjeld Schmiegelow, Matteo Tiberti, Elena Papaleo

**Affiliations:** Cancer Structural Biology, Danish Cancer Society Research Center, 2100, Copenhagen, Denmark; Cancer Systems Biology, Section for Bioinformatics, Department of Health and Technology, Technical University of Denmark, 2800, Lyngby, Denmark; Department of Clinical Genetics, Copenhagen University Hospital Rigshospitalet, Denmark; Department of Pediatrics and Adolescent Medicine, University Hospital Rigshospitalet, Copenhagen, Denmark; Institute of Clinical Medicine, Faculty of Medicine, University of Copenhagen, Copenhagen, Denmark

**Keywords:** Free energy calculations, binding free energy, folding free energy, Rosetta

## Abstract

Reliable prediction of free energy changes upon amino acidic substitutions (ΔΔGs) is crucial to investigate their impact on protein stability and protein-protein interaction. Moreover, advances in experimental mutational scans allow high-throughput studies thanks to sophisticated multiplex techniques. On the other hand, genomics initiatives provide a large amount of data on disease-related variants that can benefit from analyses with structure-based methods. Therefore, the computational field should keep the same pace and provide new tools for fast and accurate high-throughput calculations of ΔΔGs. In this context, the Rosetta modeling suite implements effective approaches to predict the change in the folding free energy in a protein monomer upon amino acid substitutions and calculate the changes in binding free energy in protein complexes. Their application can be challenging to users without extensive experience with Rosetta. Furthermore, Rosetta protocols for ΔΔG prediction are designed considering one variant at a time, making the setup of high-throughput screenings cumbersome. For these reasons, we devised RosettaDDGPrediction, a customizable Python wrapper designed to run free energy calculations on a set of amino acid substitutions using Rosetta protocols with little intervention from the user. RosettaDDGPrediction assists with checking whether the runs are completed successfully aggregates raw data for multiple variants, and generates publication-ready graphics. We showed the potential of the tool in selected case studies, including variants of unknown significance found in children who developed cancer, proteins with known experimental unfolding ΔΔGs values, interactions between target proteins and a disordered functional motif, and phospho-mimetic variants. RosettaDDGPrediction is available, free of charge and under GNU General Public License v3.0, at https://github.com/ELELAB/RosettaDDGPrediction.
