## Supplementary Table S1 for "RosettaDDGPrediction for high-throughput mutational scans: from stability to binding"

### Sheet: Ark1
Protocol	Variable	Class: destabilizing	Class: neutral	Class: stabilizing
ref2015, cartesian	Sensitivity	0.8336	0.6109	0.173913
	Specificity	0.6879	0.8370	0.961443
	Pos Pred Value	0.8258	0.6512	0.114286
	Neg Pred Value	0.6997	0.8120	0.976010
	Prevalence	0.6397	0.3325	0.027811
	Detection Rate	0.5333	0.2031	0.004837
	Detection Prevalence	0.6457	0.3120	0.042322
	Balanced Accuracy	0.7608	0.7239	0.567678
ref2015, cartesian2020	Sensitivity	0.7316	0.5782	0.304348
	Specificity	0.7987	0.7645	0.895522
	Pos Pred Value	0.8658	0.5502	0.076923
	Neg Pred Value	0.6263	0.7844	0.978261
	Prevalence	0.6397	0.3325	0.027811
	Detection Rate	0.4680	0.1923	0.008464
	Detection Prevalence	0.5405	0.3495	0.110036
	Balanced Accuracy	0.7651	0.6713	0.599935
