## Supplementary Table S3 for "RosettaDDGPrediction for high-throughput mutational scans: from stability to binding"

### Sheet: SI_table_final
Table S1. Summary of the variants used in the case study 4. The row in grey indicates variants found with Whole Genome Sequencing but which we could not investigate due to lack of structural coverage with high confidence in the AlphaFold2 models or because they refer to isoforms different from the canonical isoform reported in Uniprot. 'N.A.' indicates 'Not Available'.
gene name	variant	uniprot ID	CLINVAR										ΔΔG(kcal/mol) - ref2015_c2020
BLM	V4A	P54132	Conflicting interpretations of pathogenicity										BLM
BLM	D64V	P54132	Conflicting interpretations of pathogenicity
BLM	R132Q	P54132	Conflicting interpretations of pathogenicity										NA - not structural coverage
BLM	T298M	P54132	Benign
BLM	A421T	P54132	Uncertain significance										0.23
BLM	R643H	P54132	Conflicting interpretations of pathogenicity
BLM	L788I	P54132	Conflicting interpretations of pathogenicity
BLM	R791C	P54132	Uncertain significance
BLM	A797T	P54132	Entry N.A.										3.044
BLM	K846T	P54132	Uncertain significance										1.225
BLM	P868L	P54132	Benign
BLM	T907M	P54132	Uncertain significance
BLM	Y1024C	P54132	Uncertain significance
BLM	A1203V	P54132	Uncertain significance										-0.0673
BLM	G1298R	P54132	Conflicting interpretations of pathogenicity										NA - not structural coverage
BLM	V1321I	P54132	Benign										1.772
													ERCC4
ERCC4	P6S	Q92889	Uncertain significance
ERCC4	S253A	Q92889	Entry N.A.										0.133
ERCC4	R267C	Q92889	Uncertain significance
ERCC4	K280M	Q92889	Entry N.A.										-0.256
ERCC4	S312A	Q92889	Uncertain significance
ERCC4	P379S	Q92889	Conflicting interpretations of pathogenicity
ERCC4	A400V	Q92889	Entry N.A.										0.274
ERCC4	R415Q	Q92889	Benign/Likely benign
ERCC4	R576T	Q92889	Uncertain significance
ERCC4	S662P	Q92889	Benign
ERCC4	I706T	Q92889	Conflicting interpretations of pathogenicity
ERCC4	R799W	Q92889	Conflicting interpretations of pathogenicity
ERCC4	Q849L	Q92889	Uncertain significance										-0.773
ERCC4	E875G	Q92889	Benign/Likely benign										1.454
													NA - not structural coverage
RFWD3	V49I	Q6PCD5	Entry N.A.
RFWD3	T90N	Q6PCD5	Benign
RFWD3	R159W	Q6PCD5	Entry N.A.
RFWD3	T288I	Q6PCD5	Entry N.A.										-0.066
RFWD3	A297T	Q6PCD5	Entry N.A.										-0.019
RFWD3	S361F	Q6PCD5	Benign
RFWD3	T443A	Q6PCD5	Entry N.A.
RFWD3	I564V	Q6PCD5	Entry N.A.
RFWD3	Q577H	Q6PCD5	Entry N.A.										1.469
													FANCA
FANCA	V6D	O15360	Benign
FANCA	N8K	O15360	Benign
FANCA	S53R	O15360	Uncertain significance
FANCA	A181V	O15360	Benign/Likely benign; Uncertain Significance
FANCA	N250K	O15360	Entry N.A.
FANCA	T266A	O15360	Likely benign; Benign
FANCA	F276I	O15360	Entry N.A.
FANCA	H292D	O15360	Uncertain significance
FANCA	H322Y	O15360	Uncertain significance
FANCA	W410C	O15360	Entry N.A.
FANCA	A412V	O15360	Benign/Likely benign
FANCA	S447L	O15360	Uncertain significance
FANCA	G501S	O15360	Benign
FANCA	F603S	O15360	Uncertain significance
FANCA	C625S	O15360	Conflicting interpretations of pathogenicity
FANCA	P643R	O15360	Benign
FANCA	P643A	O15360	Benign
FANCA	M717I	O15360	Uncertain significance;Benign/Likely benign
FANCA	A746S	O15360	Benign/Likely benign
FANCA	G809D	O15360	Benign/Likely benign
FANCA	S858R	O15360	Benign/Likely benign
FANCA	D953E	O15360	Uncertain significance
FANCA	E1023D	O15360	Uncertain significance
FANCA	P1086L	O15360	Entry N.A.
FANCA	S1088F	O15360	Benign
FANCA	T1131A	O15360	Pathogenic/Likely pathogenic										0.405
FANCA	R1144W	O15360	Uncertain significance										0.191
FANCA	T1161M	O15360	Conflicting interpretations of pathogenicity										0.281
FANCA	V1180M	O15360	Likely benign
FANCA	P1213A	O15360	Uncertain significance
FANCA	V1287I	O15360	Benign/Likely benign										-0.634
FANCA	R1317Q	O15360	Uncertain significance
FANCA	T1328A	O15360	Benign
FANCA	H1417D	O15360	Conflicting interpretations of pathogenicity										1.335
													RAD51C
RAD51C	A126T	O43502	Benign/Likely benign
RAD51C	E161V	O43502	Uncertain significance										-0.41122
RAD51C	G264S	O43502	Conflicting interpretations of pathogenicity										-0.43707
RAD51C	T287A	O43502	Benign/Likely benign
													MSH2
MSH2	N127S	P43246	Benign
MSH2	L128V	P43246	Conflicting interpretations of pathogenicity
MSH2	K275Q	P43246	Uncertain significance										1.261
MSH2	G322D	P43246	Benign
MSH2	Q397H	P43246	Conflicting interpretations of pathogenicity										0.623
MSH2	L432M	P43246	Uncertain significance										2.306
MSH2	L513V	P43246	Uncertain significance										2.595
MSH2	I577T	P43246	Likely benign
MSH2	N596S	P43246	Conflicting interpretations of pathogenicity
MSH2	V606F	P43246	Entry N.A.										5.096
MSH2	I770V	P43246	Conflicting interpretations of pathogenicity
MSH2	R909Q	P43246	Benign
MSH2	Q915R	P43246	Entry N.A.
MSH2	R923Q	P43246	Entry N.A.
MSH2	G936D	P43246	Entry N.A.										NA - different isoform
													MSH6
MSH6	A25S	P52701	Conflicting interpretations of pathogenicity
MSH6	A36V	P52701	Conflicting interpretations of pathogenicity
MSH6	G39E	P52701	Benign
MSH6	E221D	P52701	Conflicting interpretations of pathogenicity;Likely benign
MSH6	E229G	P52701	Uncertain significance										NA - not structural coverage
MSH6	K295R	P52701	Conflicting interpretations of pathogenicity
MSH6	L396V	P52701	Benign
MSH6	S503C	P52701	Entry N.A.
MSH6	T636S	P52701	Uncertain significance										0.681
MSH6	V878A	P52701	Benign
MSH6	G1072D	P52701	Uncertain significance										6.349
MSH6	P1073S	P52701	Likely benign										1.116
MSH6	P1087A	P52701	Conflicting interpretations of pathogenicity
MSH6	E1163V	P52701	Likely benign
MSH6	T1225M	P52701	Uncertain significance
MSH6	T1243S	P52701	Conflicting interpretations of pathogenicity										0.866
MSH6	V1253E	P52701	Uncertain significance										2.986
MSH6	R1321G	P52701	Conflicting interpretations of pathogenicity										1.3408
MSH6	V1336D	P52701	Entry N.A.
													MLH1
MLH1	V76I	P40692	Uncertain significance										0.852
MLH1	V180G	P40692	Uncertain significance
MLH1	I219V	P40692	Benign
MLH1	L272V	P40692	Uncertain significance
MLH1	P285S	P40692	Uncertain significance										1.373
MLH1	T347N	P40692	Benign										NA - not structural coverage
MLH1	S406N	P40692	Benign
MLH1	E460A	P40692	Conflicting interpretations of pathogenicity										NA - not structural coverage
MLH1	K618E	P40692	Benign/Likely benign
MLH1	K618T	P40692	Benign
MLH1	V716M	P40692	Entry N.A.
MLH1	H718Y	P40692	Benign										-0.456
													NBN
NBN	D95N	O60934	Conflicting interpretations of pathogenicity
NBN	V101A	O60934	Uncertain significance										0.718
NBN	I171V	O60934	Conflicting interpretations of pathogenicit
NBN	E185Q	O60934	Benign
NBN	R215W	O60934	Conflicting interpretations of pathogenicity
NBN	K408E	O60934	Benign/Likely benign										2.872
													FANCF
FANCF	A34V	Q9NPI8	Uncertain significance
FANCF	R50W	Q9NPI8	Conflicting interpretations of pathogenicity
FANCF	L80V	Q9NPI8	Entry N.A.
FANCF	P117L	Q9NPI8	Conflicting interpretations of pathogenicity
FANCF	D125N	Q9NPI8	Conflicting interpretations of pathogenicity
FANCF	L129V	Q9NPI8	Uncertain significance
FANCF	G150S	Q9NPI8	Entry N.A.
FANCF	A186V	Q9NPI8	Benign/Likely benign
FANCF	L222F	Q9NPI8	Entry N.A.
FANCF	Y274C	Q9NPI8	Uncertain significance
FANCF	Y287C	Q9NPI8	Uncertain significance
FANCF	P320L	Q9NPI8	Benign/Likely benign
FANCF	L329P	Q9NPI8	Uncertain significance										8.17
FANCF	Q363K	Q9NPI8	Entry N.A.
													FANCI
FANCI	S54F	Q9NVI1	Entry N.A.										0.289
FANCI	P55L	Q9NVI1	Benign										1.854
FANCI	A86V	Q9NVI1	Benign										-0.853
FANCI	I132V	Q9NVI1	Uncertain significance										0.003
FANCI	Q216E	Q9NVI1	Entry N.A.										0.0748
FANCI	P260L	Q9NVI1	Entry N.A.										0.788
FANCI	I275T	Q9NVI1	Uncertain significance										3.041
FANCI	V290M	Q9NVI1	Benign										0.47
FANCI	M363T	Q9NVI1	Entry N.A.										2.593
FANCI	V372I	Q9NVI1	Benign										-0.09
FANCI	P471R	Q9NVI1	Uncertain significance										1.73
FANCI	M525V	Q9NVI1	Conflicting interpretations of pathogenicity										2.137
FANCI	L605F	Q9NVI1	Benign/Likely benign										3.773
FANCI	I671V	Q9NVI1	Benign/Likely benign										0.924
FANCI	I735V	Q9NVI1	Uncertain significance										-0.025
FANCI	C742S	Q9NVI1	Benign										1.084
FANCI	E868D	Q9NVI1	Benign/Likely benign										0.0333
FANCI	I877L	Q9NVI1	Benign										0.359
FANCI	Y923C	Q9NVI1	Uncertain significance										3.806
													FANCL
FANCL	L38F	Q9NW38	Conflicting interpretations of pathogenicity
FANCL	V181I	Q9NW38	Entry N.A.
FANCL	I199V	Q9NW38	Uncertain significance
FANCL	T229A	Q9NW38	Benign/Likely benign
FANCL	F257C	Q9NW38	Benign/Likely benign
FANCL	G322V	Q9NW38	Entry N.A.
FANCL	S356N	Q9NW38	Uncertain significance										NA - different isoform
													FANCE
FANCE	P77T	Q9HB96	Uncertain significance										0.855
FANCE	A104P	Q9HB96	Entry N.A.										5.691
FANCE	R134H	Q9HB96	Uncertain significance										0.061
FANCE	S204L	Q9HB96	Benign/Likely benign										2.099
FANCE	L326W	Q9HB96	Uncertain significance										1.62
FANCE	M437T	Q9HB96	Conflicting interpretations of pathogenicity										1.93
FANCE	A502T	Q9HB96	Benign
													FANCG
FANCG	A278V	O15287	Uncertain significance
FANCG	T297I	O15287	Benign/Likely benign
FANCG	K430E	O15287	Entry N.A.
FANCG	E481K	O15287	Entry N.A.										1.208
FANCG	R513Q	O15287	Conflicting interpretations of pathogenicity
FANCG	P545T	O15287	Entry N.A.										0.069

### Sheet: analyzed_rosetta
Table S1. Summary of the variants used in the case study 4. The row in grey indicates variants found with Whole Genome Sequencing but which we could not investigate due to lack of structural coverage with high confidence in the AlphaFold2 models or because they refer to isoforms different from the canonical isoform reported in Uniprot. 'N.A.' indicates 'Not Available'.
gene name	variant	uniprot ID	CLINVAR	FoldX (kcal/mol)	Rosetta ref2015 - cartddg2020 (kcal/mol)	REVEL							ΔΔG(kcal/mol) - ref2015_c2020
BLM	A421T	P54132	Uncertain significance	0.615	0.23	0.017							0.23
BLM	R643H	P54132	Conflicting interpretations of pathogenicity	0.71	1.073	0.145
BLM	L788I	P54132	Conflicting interpretations of pathogenicity	2.197	2.233	0.503
BLM	R791C	P54132	Uncertain significance	1.166	0.8	0.411
BLM	A797T	P54132	Entry N.A.	1.635	3.045	0.893							3.044
BLM	K846T	P54132	Uncertain significance	1.933	1.227	0.136							1.225
BLM	P868L	P54132	Benign	0.199	1.199	0.184
BLM	T907M	P54132	Uncertain significance	-0.667	0.766	0.28
BLM	Y1024C	P54132	Uncertain significance	2.809	1.776	0.59
BLM	A1203V	P54132	Uncertain significance	0.254	-0.0673	0.141							-0.0673
													ERCC4
ERCC4	S253A	Q92889	Entry N.A.	1.18	0.133	0.16							0.133
ERCC4	R267C	Q92889	Uncertain significance	1.079	1.495	0.47
ERCC4	K280M	Q92889	Entry N.A.	-0.922	-0.355	0.557							-0.256
ERCC4	S312A	Q92889	Uncertain significance	1.18	-0.236	0.143
ERCC4	P379S	Q92889	Conflicting interpretations of pathogenicity	3.62	2.051	0.526
ERCC4	A400V	Q92889	Entry N.A.	0.111	0.274	0.041							0.274
ERCC4	R415Q	Q92889	Benign/Likely benign	0.254	-0.151	0.312
ERCC4	R576T	Q92889	Uncertain significance	1.366	1.012	0.274
ERCC4	S662P	Q92889	Benign	-0.327	3.666	0.015
ERCC4	I706T	Q92889	Conflicting interpretations of pathogenicity	3.607	3.242	0.609
ERCC4	R799W	Q92889	Conflicting interpretations of pathogenicity	-0.514	-0.573	0.51
ERCC4	Q849L	Q92889	Uncertain significance	-1.306	-0.712	0.221							-0.773
ERCC4	E875G	Q92889	Benign/Likely benign	1.24	2.049	0.292							1.454
													NA - not structural coverage
RFWD3	T288I	Q6PCD5	Entry N.A.	-0.24	-0.064	0.153							-0.066
RFWD3	A297T	Q6PCD5	Entry N.A.	-0.299	-0.019	0.175							-0.019
RFWD3	S361F	Q6PCD5	Benign	-0.035	-0.46	0.151
RFWD3	T443A	Q6PCD5	Entry N.A.	0.688	0.301	0.06
RFWD3	I564V	Q6PCD5	Entry N.A.	1.509	0.513	0.037
RFWD3	Q577H	Q6PCD5	Entry N.A.	1.438	1.469	0.162							1.469
													FANCA
FANCA	S53R	O15360	Uncertain significance	0.164	-0.356	0.022
FANCA	A181V	O15360	Benign/Likely benign; Uncertain Significance	-0.34	0.034	0.173
FANCA	N250K	O15360	Entry N.A.	-0.19	1.097	0.02
FANCA	T266A	O15360	Likely benign; Benign	1.228	-0.332	0.084
FANCA	F276I	O15360	Entry N.A.	2.917	1.922	0.16
FANCA	H292D	O15360	Uncertain significance	1.09	0.969	0.092
FANCA	H322Y	O15360	Uncertain significance	-1.603	-0.34	0.157
FANCA	W410C	O15360	Entry N.A.	5.549	4.169	0.622
FANCA	A412V	O15360	Benign/Likely benign	0.954	0.0459	0.348
FANCA	S447L	O15360	Uncertain significance	1.833	-0.432	0.519
FANCA	G501S	O15360	Benign	-0.015	-0.674	0.261
FANCA	F603S	O15360	Uncertain significance	5.668	5.804	0.631
FANCA	C625S	O15360	Conflicting interpretations of pathogenicity	0.8	1.272	0.806
FANCA	P643R	O15360	Benign	0.292	1.196	0.179
FANCA	P643A	O15360	Benign	0.596	0.9054	0.233
FANCA	M717I	O15360	Uncertain significance;Benign/Likely benign	0.754	1.964	0.279
FANCA	A746S	O15360	Benign/Likely benign	2.007	1.696	0.374
FANCA	G809D	O15360	Benign/Likely benign	0.273	-0.415	0.198
FANCA	S858R	O15360	Benign/Likely benign	-0.246	0.0761	0.134
FANCA	D953E	O15360	Uncertain significance	-0.327	-0.487	0.156
FANCA	E1023D	O15360	Uncertain significance	0.473	0.934	0.459
FANCA	P1086L	O15360	Entry N.A.	1.695	1.011	0.775
FANCA	S1088F	O15360	Benign	-1.06	-0.773	0.38
FANCA	T1131A	O15360	Pathogenic/Likely pathogenic	0.52	0.405	0.842							0.405
FANCA	R1144W	O15360	Uncertain significance	1.214	0.189	0.458							0.191
FANCA	T1161M	O15360	Conflicting interpretations of pathogenicity	0.472	0.2812	0.427							0.281
FANCA	V1180M	O15360	Likely benign	-2.514	-1.426	0.225
FANCA	P1213A	O15360	Uncertain significance	0.797	0.553	0.167
FANCA	V1287I	O15360	Benign/Likely benign	-0.93	-0.634	0.179							-0.634
FANCA	R1317Q	O15360	Uncertain significance	-0.255	0.0309	0.155
FANCA	T1328A	O15360	Benign	-1.039	0.118	0.202
FANCA	H1417D	O15360	Conflicting interpretations of pathogenicity	-0.285	1.335	0.221							1.335
													RAD51C
RAD51C	A126T	O43502	Benign/Likely benign	1.393	0.232	0.102
RAD51C	E161V	O43502	Uncertain significance	-0.043	-0.412	0.892							-0.41122
RAD51C	G264S	O43502	Conflicting interpretations of pathogenicity	-1.038	-0.481	0.202							-0.43707
RAD51C	T287A	O43502	Benign/Likely benign	0.999	1.2	0.145
													MSH2
MSH2	N127S	P43246	Benign	1.579	2.172	0.741
MSH2	L128V	P43246	Conflicting interpretations of pathogenicity	1.776	2.309	0.613
MSH2	K275Q	P43246	Uncertain significance	0.077	1.261	0.726							1.261
MSH2	G322D	P43246	Benign	0.369	1.411	0.559
MSH2	Q397H	P43246	Conflicting interpretations of pathogenicity	-0.001	0.623	0.51							0.623
MSH2	L432M	P43246	Uncertain significance	0.397	2.306	0.644							2.306
MSH2	L513V	P43246	Uncertain significance	2.968	2.595	0.829							2.595
MSH2	I577T	P43246	Likely benign	1.074	2.067	0.928
MSH2	N596S	P43246	Conflicting interpretations of pathogenicity	0.304	0.685	0.385
MSH2	V606F	P43246	Entry N.A.	4.898	5.095	0.889							5.096
MSH2	I770V	P43246	Conflicting interpretations of pathogenicity	1.253	1.043	0.417
													MSH6
MSH6	L396V	P52701	Benign	3.764	1.369	0.322
MSH6	S503C	P52701	Entry N.A.	1.077	1.288	0.413
MSH6	T636S	P52701	Uncertain significance	0.639	0.681	0.182							0.681
MSH6	V878A	P52701	Benign	2.192	2.0738	0.155
MSH6	G1072D	P52701	Uncertain significance	4.278	6.349	0.623							6.349
MSH6	P1073S	P52701	Likely benign	0.706	1.116	0.312							1.116
MSH6	P1087A	P52701	Conflicting interpretations of pathogenicity	1.355	0.962	0.597
MSH6	E1163V	P52701	Likely benign	0.392	-0.247	0.84
MSH6	T1243S	P52701	Conflicting interpretations of pathogenicity	3.332	0.866	0.587							0.866
MSH6	V1253E	P52701	Uncertain significance	2.855	2.986	0.952							2.986
MSH6	R1321G	P52701	Conflicting interpretations of pathogenicity	0.827	1.34	0.672							1.3408
MSH6	V1336D	P52701	Entry N.A.	0.495	1.608	0.584
													MLH1
MLH1	V76I	P40692	Uncertain significance	-0.252	0.852	0.616							0.852
MLH1	V180G	P40692	Uncertain significance	4.582	3.847	0.91
MLH1	I219V	P40692	Benign	0.702	0.473	0.292
MLH1	L272V	P40692	Uncertain significance	2.134	0.897	0.622
MLH1	P285S	P40692	Uncertain significance	2.104	1.373	0.838							1.373
MLH1	K618E	P40692	Benign/Likely benign	1.536	1.296	0.874
MLH1	K618T	P40692	Benign	-0.596	0.425	0.963
MLH1	V716M	P40692	Entry N.A.	1.034	0.401	0.523
MLH1	H718Y	P40692	Benign	-0.352	-0.456	0.898							-0.456
													NBN
NBN	D95N	O60934	Conflicting interpretations of pathogenicity	2.324	1.448	0.583
NBN	V101A	O60934	Uncertain significance	1.38	0.718	0.298							0.718
NBN	I171V	O60934	Conflicting interpretations of pathogenicity	1.345	1.133	0.398
NBN	E185Q	O60934	Benign	-0.259	-0.459	0.103
NBN	R215W	O60934	Conflicting interpretations of pathogenicity	-0.433	2.541	0.343
NBN	K408E	O60934	Benign/Likely benign	-0.245	2.816	0.081							2.872
													FANCF
FANCF	A34V	Q9NPI8	Uncertain significance	0.215	2.499	0.241
FANCF	R50W	Q9NPI8	Conflicting interpretations of pathogenicity	1.037	0.917	0.024
FANCF	L80V	Q9NPI8	Entry N.A.	2.681	2.001	0.104
FANCF	P117L	Q9NPI8	Conflicting interpretations of pathogenicity	1.303	0.908	0.139
FANCF	D125N	Q9NPI8	Conflicting interpretations of pathogenicity	-0.446	0.732	0.043
FANCF	L129V	Q9NPI8	Uncertain significance	2.112	1.0863	0.069
FANCF	G150S	Q9NPI8	Entry N.A.	0.25	-0.0768	0.004
FANCF	A186V	Q9NPI8	Benign/Likely benign	0.484	-0.779	0.041
FANCF	L222F	Q9NPI8	Entry N.A.	-0.168	0.64	0.046
FANCF	Y274C	Q9NPI8	Uncertain significance	4.051	3.526	0.193
FANCF	Y287C	Q9NPI8	Uncertain significance	1.599	2.732	0.195
FANCF	P320L	Q9NPI8	Benign/Likely benign	0.815	0.754	0.096
FANCF	L329P	Q9NPI8	Uncertain significance	6.591	8.17	0.417							8.17
FANCF	Q363K	Q9NPI8	Entry N.A.	-0.302	0.24	0.03
													FANCI
FANCI	S54F	Q9NVI1	Entry N.A.	6.178	0.289	0.195							0.289
FANCI	P55L	Q9NVI1	Benign	1.994	1.854	0.221							1.854
FANCI	A86V	Q9NVI1	Benign	-0.603	-0.853	0.152							-0.853
FANCI	I132V	Q9NVI1	Uncertain significance	0.342	0.0034	0.042							0.003
FANCI	Q216E	Q9NVI1	Entry N.A.	-0.026	0.0748	0.587							0.0748
FANCI	P260L	Q9NVI1	Entry N.A.	0.456	0.7884	0.39							0.788
FANCI	I275T	Q9NVI1	Uncertain significance	3.656	3.0411	0.22							3.041
FANCI	V290M	Q9NVI1	Benign	-1.566	0.47	0.017							0.47
FANCI	M363T	Q9NVI1	Entry N.A.	2.013	2.593	0.242							2.593
FANCI	V372I	Q9NVI1	Benign	-0.403	-0.0904	0.195							-0.09
FANCI	P471R	Q9NVI1	Uncertain significance	1.527	1.7306	0.837							1.73
FANCI	M525V	Q9NVI1	Conflicting interpretations of pathogenicity	3.345	2.137	0.487							2.137
FANCI	L605F	Q9NVI1	Benign/Likely benign	10.169	3.773	0.238							3.773
FANCI	I671V	Q9NVI1	Benign/Likely benign	1.255	0.924	0.023							0.924
FANCI	I735V	Q9NVI1	Uncertain significance	0.544	-0.0255	0.092							-0.025
FANCI	C742S	Q9NVI1	Benign	1.322	1.0843	0.075							1.084
FANCI	E868D	Q9NVI1	Benign/Likely benign	0.413	0.0333	0.032							0.0333
FANCI	I877L	Q9NVI1	Benign	-0.214	0.359	0.132							0.359
FANCI	Y923C	Q9NVI1	Uncertain significance	3.832	3.806	0.391							3.806
													FANCL
FANCL	L38F	Q9NW38	Conflicting interpretations of pathogenicity	0.678	3.57	0.24
													FANCE
FANCE	P77T	Q9HB96	Uncertain significance	1.064	0.855	0.21							0.855
FANCE	A104P	Q9HB96	Entry N.A.	1.914	5.691	0.319							5.691
FANCE	R134H	Q9HB96	Uncertain significance	0.424	0.0619	0.025							0.061
FANCE	S204L	Q9HB96	Benign/Likely benign	-0.032	2.099	0.151							2.099
FANCE	L326W	Q9HB96	Uncertain significance	1.019	1.62	0.154							1.62
FANCE	M437T	Q9HB96	Conflicting interpretations of pathogenicity	4.411	1.93	0.134							1.93
FANCE	A502T	Q9HB96	Benign	0.648	1.329	0.05
													FANCG
FANCG	A278V	O15287	Uncertain significance	0.749	4.068	0.079
FANCG	T297I	O15287	Benign/Likely benign	-0.257	0.069	0.043
FANCG	K430E	O15287	Entry N.A.	0.017	0.198	0.048
FANCG	E481K	O15287	Entry N.A.	0.346	1.208	0.132							1.208
FANCG	R513Q	O15287	Conflicting interpretations of pathogenicity	1.755	1.11	0.016
FANCG	P545T	O15287	Entry N.A.	2.408	1.918	0.465							0.069
